# Ethanol-guided behavior in *Drosophila* larvae

**DOI:** 10.1101/2021.02.07.430116

**Authors:** Isabell Schumann, Michael Berger, Nadine Nowag, Yannick Schäfer, Juliane Saumweber, Henrike Scholz, Andreas S. Thum

## Abstract

Chemosensory signals allow vertebrates and invertebrates not only to orient in its environment toward energy-rich food sources to maintain nutrition but also to avoid unpleasant or even poisonous substrates. Ethanol is a substance found in the natural environment of *Drosophila melanogaster*. Accordingly, *D. melanogaster* has evolved specific sensory systems, physiological adaptations, and associated behaviors at its larval and adult stage to perceive and process ethanol.

To systematically analyze how *D. melanogaster* larvae respond to naturally occurring ethanol, we examined ethanol-induced behavior in great detail by parametrically reevaluating existing approaches and comparing them with new experiments. Using behavioral assays, we confirm that larvae are attracted to different concentrations of ethanol in their environment. This behavior is controlled both by olfactory and contact cues. It is independent of previous exposure to ethanol in their food. Moreover, moderate, naturally occurring ethanol concentration of 4% results in increased larval fitness. On the contrary, higher concentrations of 10% and 20% ethanol, which rarely or never appear in nature, increase larval mortality. Finally, ethanol also serves as a positive teaching signal in learning and memory and updates valence associated with simultaneously processed odor information.

Since information on how larvae perceive and process ethanol at the genetic and neuronal level is limited, the establishment of standardized assays described here is an important step towards their discovery.
