## Supplemental File 1 for "Ethanol-guided behavior in *Drosophila* larvae"

### Sheet: Details
Ethanol-guided behavior in Drosophila larvae
Isabell Schumann, Michael Berger, Nadine Nowag, Yannick Schäfer, Juliane Saumweber, Henrike Scholz and Andreas S. Thum
Running head: Ethanol responses in Drosophila larvae
Keywords: Drosophila larvae, choice behavior, chemosensation, survival, reward, learning and memory
Isabell Schumann		isabell.schumann@uni-leipzig.de
Michael Berger		mberge15@uni-koeln.de
Nadine Nowag		nn32gihu@studserv.uni-leipzig.de
Yannick Schäfer		yschaef2@smail.uni-koeln.de
Juliane Saumweber		juliane.saumweber@uni-leipzig.de
Andreas S. Thum		andreas.thum@uni-leipzig.de
Henrike Scholz		henrike.scholz@uni-koeln.de

### Sheet: Index
INDEX
		Tab	Corresponding to
Preference to ethanol		1	Figure 1
Preference to ethanol throughout development		2	Figure 2
Survival Experiments		3	Figure 3
Odor preferences		4	Figure 4
Learning experiments		5	Figure 5
Pre-exposure experiments		6	Figure 6

### Sheet: Figure1
Figure 1
Figure 1b
shapiro-wilk test for normal distribution				t.test					Kruskal-Wallis
Genotype	EtOH concentration	p-value	normal distribution	Genotype	EtOH concentration	p-value	significance level		p-value	2.2e-16	***
WTCS	1	0.6116	y	WTCS	1	0.0009639	***
WTCS	2	0.1096	y	WTCS	2	7.826e-07	***		Wilcoxon Rank Sum
WTCS	4	0.3065	y	WTCS	4	4.609e-09	***		Genotype	Genotype	p-value	significance level
WTCS	8	0.6348	y	WTCS	8	2.634e-11	***		WTCS 1%	w1118 1%	0.8647	ns
WTCS	10	0.2859	y	WTCS	10	6.576e-12	***		WTCS 2%	w1118 2%	0.08838	ns
WTCS	20	0.515	y	WTCS	20	8.146e-09	***		WTCS 4%	w1118 4%	0.427	ns
WTCS	30	0.4061	y	WTCS	30	3.896e-08	***		WTCS 8%	w1118 8%	0.7912	ns
w1118	1	0.4448	y	w1118	1	0.1712	ns		WTCS 10%	w1118 10%	3.861e-05	***
w1118	2	0.5894	y	w1118	2	0.0003522	***		WTCS 20%	w1118 20%	0.001089	**
w1118	4	0.6133	y	w1118	4	3.456e-07	***		WTCS 30%	w1118 30%	0.1354	ns
w1118	8	0.01625	n	w1118	8	2.415e-09	***
w1118	10	0.02774	n	w1118	10	0.01415	*
w1118	20	0.2667	y	w1118	20	4.207e-05	***
w1118	30	0.6877	y	w1118	30	0.04418	*
Figure 1c
shapiro-wilk test for normal distribution				t.test					Kruskal-Wallis
Genotype	Experimental Time	p-value	normal distribution	Genotype	Experimental Time	p-value	significance level		p-value	0.03161	*
WTCS	5min	0.5898	y	WTCS	5min	1.701e-11	***
WTCS	10min	0.04777	n	WTCS	10min	6.282e-11	***		Wilcoxon Rank Sum
WTCS	15min	0.6431	y	WTCS	15min	2.217e-12	***		Genotype	WTCS
WTCS	30min	0.6431	y	WTCS	30min	1.605e-10	***			5min	10min	15min	30min	60min	120min
WTCS	60min	0.3737	y	WTCS	60min	3.02e-10	***		5min	x	0.06928	0.01239	0.5187	0.7618	0.8201
WTCS	120min	0.1319	y	WTCS	120min	3.418e-08	***		10min	ns	x	0.4714	0.3632	0.08571	0.06967
									15min	***	ns	x	0.06095	0.01076	0.01892
									30min	ns	ns	ns	x	0.2094	0.3632
									60min	ns	ns	***	ns	x	0.8797
									120min	ns	ns	***	ns	ns	x
Figure 1d
shapiro-wilk test for normal distribution				t.test					Anova
Genotype	Food Composition	p-value	normal distribution	Genotype	Food Composition	p-value	significance level		p-value	0.0349	*
WTCS	standard	0.6348	y	WTCS	standard	2.634e-11	***
WTCS	w/o	0.5995	y	WTCS	w/o	2.017e-07	***		paired t-test
WTCS	w/o2	0.694	y	WTCS	w/o2	1.98e-14	***		Genotype	WTCS
										standard	w/o	w/o2
									standard	x	0.1446	0.2274
									w/o	ns	x	0.02154
									w/o2	ns	*	x

### Sheet: Figure2
Figure 2b
shapiro-wilk test for normal distribution					t.test					Kruskal-Wallis
Genotype	Developmental time	p-value	normal distribution		Genotype	Developmental time	p-value	significance level		Genotype	WT CS
WTCS	36h AEL	0.3266	y		WTCS	36h AEL	1.12e-12	***		p-value	1.228e-05	***
WTCS	48h AEL	0.06032	y		WTCS	48h AEL	5.462e-08	***		Dunns Multiple Comparison method = p.adjustment.methods (using rank sum, no adjustments)
WTCS	60h AEL	0.2149	y		WTCS	60h AEL	2.2e-16	***		Genotype	WT CS
WTCS	72h AEL	0.002524	n		WTCS	72h AEL	1.96e-15	***			36h AEL	48h AEL	60h AEL	72h AEL	84h AEL	96h AEL	108h AEL	120h AEL
WTCS	84h AEL	0.6651	y		WTCS	84h AEL	3.548e-10	***		36h AEL	x	0.0096	0.0096	0.1923	0.17	0.045	0.0682	0.0024
WTCS	96h AEL	0.7679	y		WTCS	96h AEL	3.746e-13	***		48h AEL	***	x	0	0.0602	0.0021	0.2199	0.2923	0.2364
WTCS	108h AEL	0.8238	y		WTCS	108h AEL	4.728e-08	***		60h AEL	*	***	x	0.0019	0.2429	0.0001	0.0009	0
WTCS	120h AEL	0.9975	y		WTCS	120h AEL	3.495e-07	***		72h AEL	ns	ns	**	x	0.0477	0.2008	0.2152	0.0167
										84h AEL	ns	**	ns	*	x	0.0097	0.0172	0.0005
										96h AEL	*	ns	***	ns	**	x	0.4582	0.0752
										108h AEL	ns	ns	***	ns	*	ns	x	0.1242
										120h AEL	**	ns	***	*	***	ns	ns	x
										Developmental Time	Developmental Time	Significance Level	Molting Stage		Developmental Time	Developmental Time	Significance Level	Molting Stage
										36h AEL	48h AEL	***	Intermolt		48h AEL	72h AEL	ns	Molt
										48h AEL	60h AEL	***	Intermolt		48h AEL	96h AEL	ns	Molt
										60h AEL	72h AEL	**	Intermolt		72h AEL	96h AEL	ns	Molt
										72h AEL	84h AEL	*	Intermolt
										84h AEL	96h AEL	**	Intermolt

### Sheet: Figure3
Figure3b			8
pure								4% EtOH								8% EtOH								20% EtOH
time	n.risk	n.event	survival	std.err	lower 95% CI	upper 95% CI		time	n.risk	n.event	survival	std.err	lower 95% CI	upper 95% CI		time	n.risk	n.event	survival	std.err	lower 95% CI	upper 95% CI		time	n.risk	n.event	survival	std.err	lower 95% CI	upper 95% CI
1	176	49	0.722	0.0338	0.658	0.791		1	191	4	0.979	0.0104	0.959	1		1	179	42	0.765	0.0317	0.706	0.83		1	178	154	0.135	0.0256	0.0929	0.196
4	127	10	0.665	0.0356	0.599	0.738		2	187	17	0.89	0.0226	0.847	0.936		2	137	4	0.743	0.0327	0.682	0.81		4	24	1	0.129	0.0251	0.0882	0.189
6	117	9	0.614	0.0367	0.546	0.69		3	170	11	0.832	0.027	0.781	0.887		3	133	1	0.737	0.0329	0.676	0.805		7	23	1	0.124	0.0247	0.0836	0.183
7	108	26	0.466	0.0376	0.398	0.546		4	159	1	0.827	0.0274	0.775	0.883		4	132	4	0.715	0.0337	0.652	0.784
8	82	3	0.449	0.0375	0.381	0.529		5	158	7	0.791	0.0294	0.735	0.85		5	128	8	0.67	0.0351	0.605	0.743
								6	151	3	0.775	0.0302	0.718	0.836		6	120	5	0.642	0.0358	0.576	0.717
								7	148	3	0.759	0.0309	0.701	0.822		7	115	1	0.637	0.0359	0.57	0.711
								8	145	2	0.749	0.0314	0.69	0.813		8	114	5	0.609	0.0365	0.541	0.685
pairewise comparison using Log-Rank test
	0	0.04	0.08	0.2
0	x	1.2e-08	0.0086	< 2e-16
0.04	***	x	0.0022	< 2e-16
0.08	***	***	x	< 2e-16
0.2	***	***	***	x
Figure3c
pure								4% EtOH								8% EtOH								20% EtOH
time	n.risk	n.event	survival	std.err	lower 95% CI	upper 95% CI		time	n.risk	n.event	survival	std.err	lower 95% CI	upper 95% CI		time	n.risk	n.event	survival	std.err	lower 95% CI	upper 95% CI		time	n.risk	n.event	survival	std.err	lower 95% CI	upper 95% CI
1	176	7	0.96	0.0147	0.932	0.99		1	191	87	0.545	0.036	0.478	0.62		2	179	10	0.944	0.0172	0.911	0.978		1	178	2	0.989	0.0079	0.973	1
2	169	29	0.795	0.0304	0.738	0.857		2	104	39	0.34	0.0343	0.279	0.415		3	169	7	0.905	0.0219	0.863	0.949		2	176	1	0.983	0.00965	0.964	1
3	140	18	0.688	0.0349	0.622	0.76		3	65	11	0.283	0.0326	0.226	0.354		4	162	3	0.888	0.0235	0.843	0.936		3	175	11	0.921	0.02018	0.883	0.962
4	121	8	0.642	0.0361	0.575	0.717		6	54	1	0.277	0.0324	0.221	0.349		5	159	2	0.877	0.0245	0.83	0.927		4	164	4	0.899	0.0226	0.856	0.944
								7	53	1	0.272	0.0322	0.216	0.343		6	157	3	0.86	0.0259	0.811	0.913		7	160	1	0.893	0.02314	0.849	0.94
								8	52	1	0.267	0.032	0.211	0.338		7	154	1	0.855	0.0263	0.805	0.908		8	159	1	0.888	0.02367	0.842	0.935
								9	51	1	0.262	0.0318	0.206	0.332		8	153	2	0.844	0.0272	0.792	0.89
pairewise comparison using Log-Rank test
	0	0.04	0.08	0.2
0	x	< 2e-16	6.6e-06	2.8e-08
0.04	***	x	< 2e-16	< 2e-16
0.08	***	***	x	0.22
0.2	***	***	ns	x

### Sheet: Figure4
Figure 4b
shapiro-wilk test for normal distribution					t.test
Genotype	Substance	p-value	normal distribution		Genotype	Substance	p-value	significance level
WTCS	1-Octanol	0.5866	y		WTCS	1-Octanol	0.01071	*
WTCS	8% Ethanol	0.7785	y		WTCS	8% Ethanol	9.474e-07	*
WTCS	Amylacetate	0.3807	y		WTCS	Amylacetate	0.0005293	*
WTCS	Benzaldehyde	0.04986	n		WTCS	Benzaldehyde	1.414e-10	*
Figure 4d
shapiro-wilk test for normal distribution					t.test
Genotype	Substance	p-value	normal distribution		Genotype	Substance	p-value	significance level
WTCS	BA on 5%	0.8359	y		WTCS	BA on 5%	1.631e-07	*
WTCS	BA on 8%	0.993	y		WTCS	BA on 8%	6.769e-07	*
WTCS	BA on 10%	0.3086	y		WTCS	BA on 10%	8.596e-06	*
WTCS	BA on 20%	0.1927	y		WTCS	BA on 20%	4.545e-07	*

### Sheet: Figure5
Figure 5b
shapiro-wilk test for normal distribution					t.test					Kruskal-Wallis
Genotype	EtOH Concentration	p-value	normal distribution		Genotype	EtOH Concentration	p-value	significance level		Genotype	WTCS
WTCS	2.5	0.2035	y		WTCS	2.5	0.8278	ns		p-value	0.002776	**
WTCS	8	0.735	y		WTCS	8	0.0001636	***		Wilcoxon Rank Sum
WTCS	20	0.006491	n		WTCS	20	0.004539	**		Genotype	WTCS
											2.5	8	20
										2.5	x	0.001855	0.006537
										8	**	x	0.7239
										20	**	ns	x
Figure 5c
shapiro-wilk test for normal distribution					t.test					Anova
Genotype	Testing Condition	p-value	normal distribution		Genotype	Testing Condition	p-value	significance level		Genotype	WTCS
WTCS	pure	0.735	y		WTCS	pure	0.0001636	***		p-value	5.9e-05	***
WTCS	2M FRU	0.2809	y		WTCS	2M FRU	0.07884	ns		paired t-test					TukeyHSD
WTCS	8%EtOH	0.4723	y		WTCS	8%EtOH	0.2595	ns		Genotype	WTCS				Genotype	WTCS
											pure	2M FRU	8%EtOH			pure	2M FRU	8%EtOH
										pure	x	1.956e-05	0.0006176		pure	x	0.000342	0.0002287
										2M FRU	***	x	0.9018		2M FRU	***	x	0.990774
										8%EtOH	***	ns	x		8%EtOH	***	ns	x

### Sheet: Figure6
Figure 6a
shapiro-wilk test for normal distribution					t.test					paired t-test
Genotype	Pre-Exposure	p-value	normal distribution		Genotype	EtOH Concentration	p-value	significance level		Genotype	WTCS
WTCS	H2O	0.4297	y		WTCS	H2O	8.635e-08	***		p-value	0.112	ns
WTCS	20%EtOH	0.6643	y		WTCS	20%EtOH	1.898e-06	***
Figure 6b
shapiro-wilk test for normal distribution					t.test					paired t-test
Genotype	Pre-Exposure	p-value	normal distribution		Genotype	EtOH Concentration	p-value	significance level		Genotype	WTCS
WTCS	H2O	0.2426	y		WTCS	H2O	0.0003231	***		p-value	0.4843	ns
WTCS	20%EtOH	0.1317	y		WTCS	20%EtOH	0.0006963	***
